# Comparative Transcriptomics Reveals Context- and Strain-Specific Regulatory Programs of *Agrobacterium* During Plant Colonization

**DOI:** 10.1101/2025.05.27.656240

**Authors:** Yu Wu, Hsin-Yi Chang, Chih-Hang Wu, Erh-Min Lai, Chih-Horng Kuo

## Abstract

*Agrobacterium* is a genus of plant-associated bacteria capable of transferring DNA into host genomes to induce tumorigenesis. The process has been primarily studied in a few model strains, particularly C58, and developed into *Agrobacterium*-mediated transformation (AMT) for genetic manipulation. However, the diversity of wild-type strains and their context-specific regulatory responses remain poorly characterized. Here, we evaluated five wild-type strains and identified 1D1108 as superior in tumorigenesis on legumes and transient transformation in *Nicotiana benthamiana*. Under *in vitro* virulence induction with acetosyringone (AS), we identified 126 differentially expressed genes (DEGs) in 1D1108. Although the number of DEGs was comparable to those in C58 and the legume isolate 1D1609 under the same condition, only 22 DEGs, primarily within the *vir* regulon, were conserved, indicating extensive divergence among these *Agrobacterium* strains. Leaf infiltration of *N. benthamiana* revealed 1,134 DEGs specifically regulated *in planta* for 1D1108. These included genes involved in attachment, virulence regulation, type IV pilus, succinoglycan biosynthesis, and diverse nutrient transporters, providing new evidence on expression regulation during colonization. Comparative analyses of *in planta* transcriptomes with C58 and *Pseudomonas syringae* DC3000 revealed distinct secretion systems required for pathogenesis, namely type IV for *Agrobacterium* and type III for *Pseudomonas*, and only approximately 5-19% of DEGs were conserved. These limited transcriptomic overlaps underscore the importance of studying gene expression in strains and conditions directly relevant to the biological context, rather than relying on model systems. Together, this work reveals how environmental and host-associated cues shape transcriptional responses in plant-associated bacteria.

**IMPORTANCE:** *Agrobacterium* is a key tool for plant genetic engineering, yet much of our knowledge about its biology comes from a few strains studied under artificial conditions. This work combines tumor formation assays on legumes and transient transformation in *Nicotiana benthamiana* with transcriptomic analyses to explore how diverse *Agrobacterium* strains, particularly the high-performing wild-type strain 1D1108, respond to host and environmental cues. By comparing gene expression under *in vitro* and *in planta* conditions, we found that the bacterial response within plant tissue is more complex than previously appreciated. Cross-strain comparisons further revealed limited conservation in gene expression regulation, even under similar conditions. Comparative analysis with *Pseudomonas syringae* revealed the activation of distinct secretion systems for pathogenesis and differences in regulatory programs used during plant colonization. These findings underscore the importance of studying bacteria in biologically relevant contexts and highlight the limitations of relying solely on model strains to infer regulatory responses.
