## Supplementary material for "Comparative Transcriptomics Reveals Context- and Strain-Specific Regulatory Programs of *Agrobacterium* During Plant Colonization": Table S1

### Sheet: Sheet1
Condition	Replicate	Total Reads	Filtered Reads	Filtering (%)	Mapped to Bacteria	Bacterial Reads (%)	Mapped to CDS	CDS Reads (%)	Mapped to rRNA	rRNA Reads (%)	Mapped to tRNA	tRNA Reads (%)	Mapped to Plant	Plant Reads (%)
A: pH 7.0, DMSO	1	8019486	7603986	94.8189	7572215	99.5822	6093128	80.4669	371395	4.90471	63256	0.83537	-	-
A: pH 7.0, DMSO	2	7505204	7163340	95.445	7138647	99.6553	5667976	79.3985	597035	8.36342	74606	1.0451	-	-
A: pH 7.0, DMSO	3	9171096	8605850	93.8367	8594859	99.8723	6983375	81.2506	896725	10.4333	46307	0.538776	-	-
B: pH 5.5, DMSO	1	7873900	7450790	94.6264	7445206	99.9251	6457218	86.7299	406186	5.45567	37085	0.498106	-	-
B: pH 5.5, DMSO	2	7353824	6944970	94.4403	6939807	99.9257	5797279	83.5366	525967	7.57899	35735	0.514928	-	-
B: pH 5.5, DMSO	3	7760444	7230884	93.1762	7227651	99.9553	6070482	83.9897	598257	8.27734	27296	0.377661	-	-
C: pH 5.5, AS	1	7545118	7156380	94.8478	7147439	99.8751	5898609	82.5276	711148	9.94969	12355	0.172859	-	-
C: pH 5.5, AS	2	7699078	7142026	92.7647	7139852	99.9696	5857719	82.0426	714909	10.0129	15391	0.215565	-	-
C: pH 5.5, AS	3	7051148	6693826	94.9324	6692266	99.9767	5402772	80.7316	721457	10.7805	11087	0.165669	-	-
D: in planta	1	40741084	38550476	94.6231	16743186	43.4319	14638552	87.4299	1264073	7.54978	42494	0.253799	20655524	53.5805
D: in planta	2	38295460	35984102	93.9644	13879568	38.5714	12467230	89.8243	619415	4.46278	39036	0.281248	20843858	57.9252
D: in planta	3	41272944	39430470	95.5359	14974937	37.9781	13745335	91.7889	367414	2.45353	42972	0.286959	22915060	58.1151
